# A Single-Cell Transcriptomic Atlas of Symmetry Breaking Across Eutherian Mammals

**DOI:** 10.64898/2026.02.27.708463

**Authors:** L. González-Brusi, N. Martínez de los Reyes, P. Marigorta, L. Simpson, A. Toledano-Díaz, J. Santiago-Moreno, R. Alberio, P. Bermejo-Álvarez, P. Ramos-Ibeas

## Abstract

The mammalian body plan is established during symmetry breaking and gastrulation. In ungulates and primates, these events occur within a flat embryonic disc and coincide with the developmental window most susceptible to pregnancy loss. Here, we generated a single-cell RNA sequencing atlas of *in vivo* sheep embryos that defines the timing and molecular programs underlying lineage segregation, as well as the inter-lineage signalling mediating anterior visceral hypoblast specification (AVH) and primitive streak formation.

By integrating sheep data with stage-matched datasets from cow, pig, rabbit, mouse, and marmoset, we constructed a cross-species atlas of anterior-posterior axis formation and identified conserved anterior and posterior hypoblast markers. Despite major differences in embryo morphology and developmental tempo, core signalling pathways NODAL, WNT, BMP, and FGF were broadly conserved. However, species-specific features emerged, including divergent BMP and FGF ligand usage and distinct BMP sources: only the mouse relied on trophectoderm-derived BMPs, whereas in other mammals BMPs originated primarily from the hypoblast. Functional experiments showed that NODAL is dispensable for early epiblast specification but essential for maintaining epiblast and AVH survival during symmetry breaking in sheep. These findings establish sheep as a powerful model for understanding human peri-implantation development and improving stem cell-based embryo models.
