## Supplementary Data 4 for "A Single-Cell Transcriptomic Atlas of Symmetry Breaking Across Eutherian Mammals"

### Sheet: DEGs
Cell type	Gene	avg_log2FC	pct.1	pct.2	p_val	p_val_adj
Mature	ENSOARG00020033405	-6.56872	0.06	0.377	9.2862e-287	2.03275e-282
Mature	ENSOARG00020036604	-5.53039	0.159	0.37	1.7925e-86	3.92378e-82
Mature	CD55	-5.40441	0.017	0.283	0	0
Mature	ENSOARG00020036630	-5.24664	0.058	0.304	2.78299e-194	6.09197e-190
Mature	PTGS2	-5.09071	0.251	0.708	0	0
Mature	FLNC	-4.65548	0.127	0.73	0	0
Mature	SOLD1	-4.56109	0.133	0.663	0	0
Mature	ATP12A	-4.30635	0.033	0.347	0	0
Mature	NOS2	-4.24655	0.035	0.539	0	0
Mature	PAG11	-4.15963	0.272	0.852	0	0
Mature	FADS1	-4.08115	0.433	0.864	0	0
Mature	HAND1	-4.06527	0.058	0.481	0	0
Mature	ELOVL5	-3.87567	0.225	0.561	1.7201e-228	3.76531e-224
Mature	ENSOARG00020028535	-3.83939	0.106	0.707	0	0
Mature	BCAT2	-3.74302	0.043	0.383	0	0
Mature	IFNT6	-3.67161	0.045	0.322	5.74914e-256	1.25849e-251
Mature	PAQR8	-3.62752	0.312	0.781	0	0
Mature	ENSOARG00020003442	-3.60005	0.229	0.835	0	0
Mature	FSCN1	-3.39656	0.139	0.61	0	0
Mature	IFNT5	-3.32484	0.23	0.71	0	0
Mature	PRXL2A	-3.24422	0.801	0.961	0	0
Mature	ENSOARG00020003414	-3.21385	0.22	0.751	0	0
Mature	ENSOARG00020003469	-3.1824	0.026	0.282	5.93479e-266	1.29912e-261
Mature	SULT1E1	-3.11956	0.114	0.44	4.67939e-225	1.02432e-220
Mature	ENSOARG00020033888	-3.05209	0.065	0.386	2.78779e-271	6.10247e-267
Mature	PKD2L1	-3.03761	0.046	0.279	7.38273e-191	1.61608e-186
Mature	MEIS2	-3.00071	0.06	0.265	6.38675e-139	1.39806e-134
Mature	SGMS1	-2.99129	0.191	0.747	0	0
Mature	PINLYP	-2.96501	0.386	0.907	0	0
Mature	BAIAP2L1	-2.94476	0.118	0.433	6.66118e-218	1.45813e-213
Mature	ALCAM	-2.87004	0.119	0.461	2.3181e-240	5.07433e-236
Mature	SMAD1	-2.81185	0.248	0.612	7.6248e-247	1.66907e-242
Mature	F2RL2	-2.79811	0.095	0.412	1.64004e-229	3.59006e-225
Mature	LPAR3	-2.74955	0.16	0.622	0	0
Mature	CHKA	-2.74669	0.269	0.738	0	0
Mature	RIPOR2	-2.74296	0.065	0.352	3.86686e-228	8.46456e-224
Mature	LEF1	-2.72356	0.044	0.252	2.36223e-161	5.17093e-157
Mature	SLIT2	-2.71865	0.083	0.331	1.3884e-158	3.0392e-154
Mature	PPARG	-2.69687	0.149	0.625	0	0
Mature	GPAM	-2.68423	0.675	0.939	0	0
Mature	LRFN5	-2.67013	0.045	0.275	1.30175e-184	2.84953e-180
Mature	CCBE1	-2.6493	0.131	0.391	2.60255e-142	5.69699e-138
Mature	ABCG2	-2.64242	0.274	0.678	1.20549e-298	2.63882e-294
Mature	TSPAN1	-2.61249	0.563	0.922	0	0
Mature	SLC27A6	-2.60416	0.464	0.837	0	0
Mature	AKR1B1	-2.58945	0.911	0.992	0	0
Mature	CDH11	-2.58698	0.091	0.356	2.39513e-170	5.24293e-166
Mature	FREM1	-2.54067	0.083	0.283	5.53362e-111	1.21131e-106
Mature	PSG9	-2.53682	0.127	0.313	3.51554e-82	7.69551e-78
Mature	ENSOARG00020038618	-2.52919	0.068	0.369	8.41007e-235	1.84096e-230
Mature	LPCAT3	-2.50924	0.637	0.914	0	0
Mature	FOSB	-2.50258	0.082	0.352	4.45881e-183	9.76033e-179
Mature	CITED2	-2.48962	0.302	0.749	0	0
Mature	UNC5C	-2.48115	0.146	0.45	2.96746e-179	6.49577e-175
Mature	SLC25A12	-2.47748	0.074	0.294	2.96985e-138	6.501e-134
Mature	KIF26B	-2.47631	0.422	0.842	0	0
Mature	CTSL	-2.46608	0.256	0.585	2.83296e-183	6.20135e-179
Mature	ABCD3	-2.46349	0.594	0.911	0	0
Mature	ENSOARG00020034688	-2.41113	0.055	0.317	3.31441e-204	7.25524e-200
Mature	SMAD6	-2.40624	0.164	0.445	2.13586e-155	4.6754e-151
Mature	B4GALT6	-2.40483	0.055	0.273	3.32613e-155	7.28089e-151
Mature	GCH1	-2.37966	0.308	0.636	1.01988e-185	2.23251e-181
Mature	MYCN	-2.37746	0.069	0.339	1.08939e-195	2.38468e-191
Mature	RNF157	-2.34101	0.057	0.285	6.36344e-163	1.39296e-158
Mature	TTN	-2.33994	0.148	0.522	1.90988e-245	4.18073e-241
Mature	PROM2	-2.32009	0.178	0.535	1.34055e-218	2.93447e-214
Mature	ENSOARG00020026740	-2.31719	0.309	0.653	6.487e-217	1.42e-212
Mature	SESN1	-2.30136	0.088	0.377	2.94665e-194	6.45021e-190
Mature	CLDN1	-2.28742	0.083	0.304	2.60504e-127	5.70243e-123
Mature	ENSOARG00020031791	-2.24914	0.085	0.35	7.46356e-172	1.63377e-167
Mature	SIPA1L1	-2.243	0.487	0.758	2.31046e-179	5.0576e-175
Mature	PEX11A	-2.24152	0.308	0.736	3.20536e-296	7.01653e-292
Mature	PIGT	-2.23642	0.989	1	0	0
Mature	PCDH7	-2.21906	0.073	0.268	1.27552e-113	2.79212e-109
Mature	KANK4	-2.2149	0.139	0.467	2.73793e-200	5.99332e-196
Mature	BCAR3	-2.21321	0.466	0.832	3.53333e-304	7.73446e-300
Mature	GALM	-2.20337	0.395	0.706	4.16588e-193	9.1191e-189
Mature	SEMA4A	-2.17369	0.06	0.269	1.13053e-137	2.47473e-133
Mature	COL5A1	-2.164	0.102	0.281	1.08345e-83	2.37167e-79
Mature	ANKRD6	-2.14292	0.168	0.514	1.872e-212	4.0978e-208
Mature	SAT1	-2.13895	0.391	0.707	3.06948e-180	6.71909e-176
Mature	REEP1	-2.12708	0.235	0.651	8.01274e-277	1.75399e-272
Mature	TACC2	-2.12104	0.206	0.448	8.89328e-106	1.94674e-101
Mature	FGD5	-2.11096	0.076	0.251	3.07735e-91	6.73631e-87
Mature	COL4A5	-2.10951	0.098	0.272	2.82538e-79	6.18476e-75
Mature	TMSB10	-2.10382	0.751	0.879	1.05522e-122	2.30987e-118
Mature	PLCG2	-2.09782	0.135	0.364	2.35466e-112	5.15434e-108
Mature	INHCA	-2.08906	0.367	0.752	1.71715e-275	3.75885e-271
Mature	SLC2A3	-2.08641	0.692	0.92	0	0
Mature	S100A11	-2.0728	0.265	0.612	4.24543e-195	9.29325e-191
Mature	SLCO2A1	-2.06706	0.178	0.507	2.58485e-188	5.65823e-184
Mature	TCAIM	-2.06675	0.18	0.45	5.63876e-136	1.23433e-131
Mature	ENSOARG00020017431	-2.05532	0.84	0.967	0	0
Mature	SLC1A3	-2.0522	0.146	0.393	1.45207e-121	3.17859e-117
Mature	MTARC1	-2.05007	0.071	0.263	1.76841e-110	3.87104e-106
Mature	ENSOARG00020013834	-2.03942	0.083	0.329	1.78694e-150	3.9116e-146
Mature	SERPINB1	-2.02774	0.063	0.273	5.78728e-133	1.26684e-128
Mature	COLEC12	-2.02217	0.156	0.384	6.88964e-104	1.50814e-99
Mature	SYNE1	-2.00693	0.12	0.275	6.68227e-60	1.46275e-55
Mature	ENSOARG00020031565	-2.00604	0.073	0.289	2.97268e-129	6.50719e-125
Mature	LRP1	-2.0023	0.234	0.488	1.30606e-117	2.85897e-113
Mature	SLC22A23	-1.96889	0.431	0.842	0	0
Mature	QSOX1	-1.94928	0.076	0.311	6.72938e-145	1.47306e-140
Mature	USP18	-1.94231	0.081	0.305	8.30354e-134	1.81765e-129
Mature	MRAS	-1.94168	0.065	0.253	9.41742e-108	2.06147e-103
Mature	ENSOARG00020021081	-1.92292	0.559	0.886	0	0
Mature	SGMS2	-1.91698	0.409	0.81	9.98869e-298	2.18652e-293
Mature	SLC16A1	-1.90346	0.156	0.467	5.90771e-166	1.2932e-161
Mature	KNDC1	-1.8997	0.147	0.348	2.9458e-79	6.44837e-75
Mature	FOS	-1.89552	0.317	0.7	7.02631e-227	1.53806e-222
Mature	FOXA1	-1.8919	0.08	0.325	7.88046e-151	1.72503e-146
Mature	TP53INP1	-1.87678	0.08	0.266	6.02086e-96	1.31797e-91
Mature	SLC10A1	-1.87321	0.627	0.901	0	0
Mature	CD24	-1.84963	0.571	0.731	2.74013e-80	5.99815e-76
Mature	CLIP2	-1.83809	0.092	0.328	4.33835e-132	9.49664e-128
Mature	RNF128	-1.82874	0.173	0.396	7.39014e-92	1.6177e-87
Mature	SSBP2	-1.81491	0.509	0.807	4.26663e-224	9.33965e-220
Mature	FGFR2	-1.7933	0.458	0.802	9.56803e-243	2.09444e-238
Mature	PDGFB	-1.78954	0.078	0.303	5.42199e-130	1.18687e-125
Mature	BNC2	-1.78603	0.148	0.326	5.54242e-66	1.21324e-61
Mature	MAML2	-1.78601	0.147	0.317	3.56163e-63	7.79641e-59
Mature	PLA2G7	-1.78185	0.707	0.98	0	0
Mature	MSMO1	-1.77971	0.407	0.68	5.36806e-151	1.17507e-146
Mature	ABHD2	-1.7781	0.486	0.781	1.39551e-206	3.05476e-202
Mature	MAPKBP1	-1.77705	0.118	0.33	3.12088e-98	6.8316e-94
Mature	GNAI1	-1.77153	0.154	0.383	1.1695e-100	2.56004e-96
Mature	PPP1R9A	-1.76889	0.134	0.322	1.15397e-75	2.52603e-71
Mature	ID3	-1.76726	0.118	0.394	1.26997e-152	2.77997e-148
Mature	PTPN6	-1.76241	0.091	0.28	4.89888e-92	1.07237e-87
Mature	JUN	-1.76068	0.428	0.74	2.96695e-182	6.49465e-178
Mature	SATB2	-1.75846	0.505	0.761	2.75257e-156	6.02538e-152
Mature	EML4	-1.75783	0.9	0.992	0	0
Mature	RTL6	-1.7513	0.077	0.279	1.05686e-111	2.31346e-107
Mature	ETV5	-1.74734	0.191	0.502	1.6154e-159	3.53611e-155
Mature	IFNT11	-1.74691	0.14	0.347	1.51438e-86	3.31498e-82
Mature	CYTH3	-1.73833	0.264	0.566	1.541e-148	3.37326e-144
Mature	VEGFA	-1.72889	0.187	0.525	3.5738e-183	7.82305e-179
Mature	EFNB2	-1.72451	0.388	0.701	5.96574e-183	1.3059e-178
Mature	PEG3	-1.71895	0.103	0.276	9.86613e-74	2.1597e-69
Mature	MERTK	-1.70579	0.085	0.271	4.68281e-92	1.02507e-87
Mature	WWTR1	-1.69397	0.26	0.494	3.3993e-96	7.44108e-92
Mature	DNM3	-1.68539	0.116	0.263	4.27584e-54	9.35981e-50
Mature	ADGRA3	-1.68268	0.191	0.457	2.19364e-124	4.80187e-120
Mature	PRELID2	-1.67738	0.283	0.601	5.22603e-161	1.14398e-156
Mature	MAML3	-1.67297	0.541	0.691	6.27833e-52	1.37433e-47
Mature	KLF6	-1.67075	0.509	0.791	1.38863e-190	3.03971e-186
Mature	GFPT1	-1.6672	0.663	0.872	1.16418e-221	2.54838e-217
Mature	TGM2	-1.65874	0.259	0.563	3.72383e-137	8.15147e-133
Mature	IGDCC4	-1.65316	0.218	0.52	2.25856e-147	4.94399e-143
Mature	ELMO1	-1.64511	0.143	0.359	6.73191e-92	1.47362e-87
Mature	BMPR1B	-1.638	0.211	0.361	3.12199e-44	6.83405e-40
Mature	DGKH	-1.62271	0.559	0.874	6.48136e-270	1.41877e-265
Mature	RNF217	-1.60833	0.094	0.27	1.18467e-78	2.59325e-74
Mature	STK10	-1.60783	0.538	0.851	2.51058e-259	5.49566e-255
Mature	C12orf75	-1.59337	0.429	0.738	6.31566e-178	1.3825e-173
Mature	CA2	-1.58568	0.36	0.687	5.1156e-177	1.1198e-172
Mature	TMEM120A	-1.581	0.339	0.704	1.97384e-204	4.32073e-200
Mature	FURIN	-1.5802	0.88	0.98	0	0
Mature	TRIM36	-1.5775	0.13	0.343	7.69754e-92	1.68499e-87
Mature	LRATD2	-1.5715	0.191	0.452	2.23727e-113	4.89738e-109
Mature	ATP13A4	-1.57109	0.125	0.301	1.12467e-68	2.4619e-64
Mature	NRIP1	-1.56849	0.508	0.776	2.30817e-174	5.05258e-170
Mature	PTK2B	-1.5584	0.412	0.647	1.62898e-100	3.56584e-96
Mature	SLIT3	-1.55769	0.138	0.3	6.38427e-55	1.39752e-50
Mature	CNN3	-1.55462	0.373	0.672	1.50583e-157	3.29625e-153
Mature	AMPD2	-1.54582	0.085	0.253	1.67162e-76	3.65917e-72
Mature	DOCK4	-1.54046	0.62	0.848	1.63832e-197	3.58628e-193
Mature	TRIM25	-1.53572	0.363	0.675	4.55616e-158	9.97343e-154
Mature	BLNK	-1.53539	0.278	0.625	2.87145e-169	6.2856e-165
Mature	FABP5	-1.53519	0.142	0.349	8.10039e-89	1.77317e-84
Mature	PLEKHA6	-1.53361	0.434	0.685	5.80291e-121	1.27026e-116
Mature	SH3RF2	-1.51548	0.264	0.557	6.92254e-135	1.51534e-130
Mature	ADGRL3	-1.51455	0.353	0.605	5.09261e-102	1.11477e-97
Mature	SMARCA1	-1.5092	0.167	0.378	1.75541e-81	3.8426e-77
Mature	LMNA	-1.5077	0.216	0.458	2.01946e-97	4.4206e-93
Mature	GNA14	-1.50575	0.336	0.653	5.32178e-154	1.16494e-149
Immature	ARHGAP44	1.50035	0.415	0.236	7.77869e-52	1.70275e-47
Immature	NPAS2	1.50304	0.264	0.15	9.01845e-26	1.97414e-21
Immature	ESRRG	1.50382	0.277	0.129	8.04349e-37	1.76072e-32
Immature	COBLL1	1.52513	0.953	0.792	0	0
Immature	FAM83C	1.56945	0.424	0.202	4.11146e-67	8.99998e-63
Immature	DBN1	1.57501	0.558	0.313	4.24259e-98	9.28703e-94
Immature	MITF	1.57811	0.58	0.322	7.46236e-104	1.63351e-99
Immature	IQGAP2	1.59049	0.881	0.685	1.83374e-264	4.01407e-260
Immature	MMP16	1.616	0.335	0.181	4.83794e-39	1.05902e-34
Immature	ATP6V1C2	1.62534	0.413	0.219	1.06917e-59	2.34042e-55
Immature	ZNF804B	1.6431	0.697	0.405	2.48154e-147	5.43209e-143
Immature	EFR3B	1.64345	0.341	0.169	1.70036e-46	3.72209e-42
Immature	GCA	1.64743	0.483	0.264	4.3838e-75	9.59614e-71
Immature	MLXIPL	1.653	0.272	0.133	1.80446e-34	3.94995e-30
Immature	SDC1	1.66688	0.61	0.38	1.97498e-98	4.32324e-94
Immature	ENSOARG00020020768	1.67848	0.326	0.138	9.56178e-54	2.09307e-49
Immature	ENTPD1	1.68634	0.958	0.745	0	0
Immature	GRID2	1.69066	0.479	0.26	2.07699e-69	4.54652e-65
Immature	KLF5	1.69311	0.595	0.32	6.75858e-120	1.47945e-115
Immature	POF1B	1.69858	0.58	0.284	2.32368e-118	5.08653e-114
Immature	SLC26A4	1.7203	0.614	0.302	1.76258e-133	3.85829e-129
Immature	ABCC1	1.76377	0.632	0.349	8.78776e-136	1.92364e-131
Immature	UGCG	1.76478	0.967	0.828	0	0
Immature	ENSOARG00020014892	1.76595	0.368	0.163	1.79985e-60	3.93988e-56
Immature	DOK6	1.80393	0.453	0.252	7.19324e-60	1.5746e-55
Immature	ALOX12	1.80645	0.254	0.101	3.81094e-41	8.34216e-37
Immature	OSBPL7	1.81319	0.392	0.202	1.3289e-57	2.90896e-53
Immature	GMPR.1	1.82687	0.415	0.194	4.46992e-72	9.78466e-68
Immature	CSMD3	1.84035	0.268	0.121	2.2038e-38	4.82412e-34
Immature	TNFRSF19	1.86046	0.329	0.131	2.69866e-58	5.90737e-54
Immature	SCAMP5	1.87115	0.621	0.307	7.46754e-147	1.63464e-142
Immature	SOX13	1.88561	0.583	0.309	1.1605e-126	2.54035e-122
Immature	ENSOARG00020036801	1.88582	0.429	0.2	2.28777e-78	5.00793e-74
Immature	SLC30A2	1.89403	0.489	0.163	2.486e-119	5.44186e-115
Immature	ENSOARG00020029664	1.89525	0.469	0.137	8.7145e-118	1.9076e-113
Immature	SGCZ	1.91534	0.62	0.267	2.0344e-160	4.45331e-156
Immature	GDPD2	1.91545	0.754	0.389	2.73895e-217	5.99555e-213
Immature	TLE1	1.92367	0.705	0.356	3.30307e-198	7.23041e-194
Immature	ABCB1	1.93786	0.552	0.237	1.19661e-126	2.61938e-122
Immature	C6orf132	1.94362	0.779	0.442	1.37921e-235	3.01909e-231
Immature	THSD4	1.9483	0.908	0.681	0	0
Immature	PRODH	1.95075	0.394	0.153	1.20079e-78	2.62853e-74
Immature	LGALS3	2.01019	0.917	0.666	0	0
Immature	RBPMS2	2.016	0.546	0.272	2.66902e-119	5.84249e-115
Immature	ENSOARG00020040217	2.01648	0.454	0.126	4.55373e-118	9.96812e-114
Immature	RIMKLB	2.02357	0.435	0.264	7.2171e-56	1.57982e-51
Immature	RNF152	2.04653	0.534	0.204	9.1725e-135	2.00786e-130
Immature	PDZRN3	2.051	0.768	0.414	1.36443e-234	2.98673e-230
Immature	SLCO2B1	2.0649	0.82	0.376	0	0
Immature	NAPEPLD	2.08161	0.418	0.155	1.50087e-93	3.2854e-89
Immature	TXNDC16	2.13136	0.394	0.181	1.44669e-69	3.1668e-65
Immature	ENSOARG00020036106	2.14111	0.713	0.213	7.48772e-241	1.63906e-236
Immature	FAM107A	2.17624	0.586	0.226	2.31757e-161	5.07316e-157
Immature	ESRRB	2.18061	0.287	0.086	3.26567e-63	7.14855e-59
Immature	ENSOARG00020031134	2.19063	0.679	0.195	3.91323e-230	8.56605e-226
Immature	ENSOARG00020035963	2.2329	0.537	0.143	4.84706e-158	1.06102e-153
Immature	FABP3	2.23754	0.893	0.541	0	0
Immature	FOXRED2	2.24055	0.292	0.113	4.52057e-53	9.89553e-49
Immature	EDIL3	2.2446	0.32	0.11	7.44818e-67	1.63041e-62
Immature	PHOSPHO1	2.2499	0.777	0.314	1.12665e-292	2.46624e-288
Immature	C3orf70	2.27135	0.372	0.126	1.89667e-82	4.15181e-78
Immature	NPY1R	2.27851	0.258	0.067	5.31893e-60	1.16431e-55
Immature	ENSOARG00020039126	2.30414	0.268	0.07	5.14477e-63	1.12619e-58
Immature	ENSOARG00020039583	2.31475	0.42	0.108	7.82338e-116	1.71254e-111
Immature	RAB15	2.32387	0.375	0.141	3.03362e-80	6.6406e-76
Immature	SLC6A17	2.40472	0.284	0.08	1.78249e-64	3.90187e-60
Immature	ENSOARG00020023656	2.4519	0.265	0.071	9.99563e-62	2.18804e-57
Immature	ADAM23	2.5043	0.518	0.205	5.04762e-134	1.10492e-129
Immature	SLC1A1	2.51996	0.768	0.342	1.22089e-304	2.67253e-300
Immature	ENSOARG00020035013	2.5676	0.252	0.066	3.20205e-59	7.00929e-55
Immature	ATP6V1G3	2.57746	0.288	0.062	3.01803e-77	6.60646e-73
Immature	SMPDL3A	2.61916	0.626	0.195	4.8845e-216	1.06922e-211
Immature	ENSOARG00020001456	2.63741	0.261	0.069	8.7149e-62	1.90769e-57
Immature	EHF	2.63976	0.392	0.097	1.30714e-111	2.86132e-107
Immature	ENSOARG00020033777	2.65161	0.644	0.169	2.00325e-233	4.38512e-229
Immature	DSG3	2.656	0.267	0.06	1.13627e-69	2.48729e-65
Immature	CRIP1	2.66985	0.481	0.145	9.61852e-138	2.1055e-133
Immature	PLEKHA2	2.68908	0.293	0.088	2.26214e-67	4.95183e-63
Immature	ALPG	2.87103	0.713	0.211	3.62012e-277	7.92445e-273
Immature	ALPP	2.98758	0.754	0.285	9.23583e-291	2.02172e-286
Immature	ZBTB20	3.11108	0.312	0.059	2.9218e-93	6.39583e-89
Immature	FAM151A	3.24865	0.278	0.057	2.37701e-77	5.20328e-73
Immature	ENSOARG00020038516	3.37502	0.678	0.179	3.2933e-293	7.20903e-289
Immature	ENSOARG00020038599	3.53487	0.716	0.194	0	0
Immature	ENSOARG00020032484	3.61116	0.751	0.217	0	0
Immature	DYSF	3.68847	0.4	0.068	2.44159e-138	5.34464e-134

### Sheet: GO terms
Cell type	ID	Description	GeneRatio	BgRatio	RichFactor	FoldEnrichment	zScore	pvalue	p.adjust	Gene
Immature	GO:0022804	active transmembrane transporter activity	9/64	458/18737	0.0196507	5.75304	6.02905	2.40764e-05	0.00510419	SLCO2B1 SLC1A1 ABCC1 SLC26A4 ABCB1 SLC30A2 ATP6V1G3 SLC6A17 ATP6V1C2
Immature	GO:0046943	carboxylic acid transmembrane transporter activity	5/64	185/18737	0.027027	7.91258	5.53162	0.000422944	0.0229752	SLCO2B1 SLC1A1 ABCC1 SLC26A4 ABCB1
Immature	GO:0034056	estrogen response element binding	2/64	11/18737	0.181818	53.2301	10.1442	0.000619272	0.0262571	ESRRB ESRRG
Immature	GO:0042578	phosphoric ester hydrolase activity	6/64	363/18737	0.0165289	4.8391	4.32417	0.00147705	0.0347928	PHOSPHO1 ALPP ALPG GDPD2 SMPDL3A NAPEPLD
Immature	GO:0046624	sphingolipid transporter activity	2/64	19/18737	0.105263	30.8174	7.6127	0.00189175	0.0348124	ABCC1 ABCB1
Immature	GO:0046961	proton-transporting ATPase activity, rotational mechanism	2/64	24/18737	0.0833333	24.3971	6.71457	0.00301997	0.0348124	ATP6V1G3 ATP6V1C2
Immature	GO:0003707	nuclear steroid receptor activity	2/64	25/18737	0.08	23.4213	6.56736	0.00327537	0.0348124	ESRRB ESRRG
Immature	GO:0043236	laminin binding	2/64	29/18737	0.0689655	20.1907	6.05478	0.00439391	0.0443576	LGALS3 PLEKHA2
Mature	GO:0046332	SMAD binding	7/149	79/18737	0.0886076	11.1426	8.08805	3.13559e-06	0.00136085	PPARG CITED2 SMAD1 FOS JUN SMAD6 BMPR1B
Mature	GO:0008028	monocarboxylic acid transmembrane transporter activity	6/149	73/18737	0.0821918	10.3358	7.15523	2.50957e-05	0.00544576	SLC27A6 ABCD3 SLC10A1 ABCG2 SLC16A1 FABP5
Mature	GO:0170055	lipid transmembrane transporter activity	5/149	56/18737	0.0892857	11.2278	6.86266	8.19266e-05	0.00666394	SLC27A6 ABCD3 SLC10A1 SLCO2A1 FABP5
Mature	GO:0001228	DNA-binding transcription activator activity, RNA polymerase II-specific	13/149	480/18737	0.0270833	3.40577	4.78053	0.000122838	0.00666394	PPARG HAND1 SMAD1 FOS MYCN KLF6 FOSB JUN LEF1 ETV5 SATB2 FOXA1 MEIS2
Mature	GO:0005324	long-chain fatty acid transmembrane transporter activity	3/149	16/18737	0.1875	23.5784	8.08918	0.000255797	0.0100924	SLC27A6 ABCD3 FABP5
Mature	GO:0098641	cadherin binding involved in cell-cell adhesion	3/149	18/18737	0.166667	20.9586	7.58474	0.000368409	0.0133241	BAIAP2L1 S100A11 CNN3
Mature	GO:0031406	carboxylic acid binding	7/149	187/18737	0.0374332	4.70728	4.56163	0.000751175	0.021734	NOS2 PPARG FURIN SESN1 ID3 SLC1A3 FABP5
Mature	GO:0043177	organic acid binding	7/149	199/18737	0.0351759	4.42343	4.34682	0.00108048	0.0293079	NOS2 PPARG FURIN SESN1 ID3 SLC1A3 FABP5
Mature	GO:0051393	alpha-actinin binding	3/149	28/18737	0.107143	13.4734	5.91362	0.00139541	0.035624	PPARG TTN PKD2L1
Mature	GO:0061629	RNA polymerase II-specific DNA-binding transcription factor binding	9/149	349/18737	0.025788	3.24288	3.78675	0.00193678	0.0466979	PPARG CITED2 HAND1 FOS JUN NRIP1 LEF1 TACC2 SMARCA1

### Sheet: KEGG pathways
Cluster	category	Cell type	subcategory	ID	Description	GeneRatio	BgRatio	RichFactor	FoldEnrichment	zScore	pvalue	p.adjust
Mature	Environmental Information Processing	Mature	Signal transduction	hsa04072	Phospholipase D signaling pathway	8/98	149/8545	0.0536913	4.68155	4.88293	0.000296176	0.0465966	LPAR3 DGKH CYTH3 PDGFB PLCG2 MRAS PTK2B DNM3
Mature	Cellular Processes	Mature	Transport and catabolism	hsa04148	Efferocytosis	8/98	157/8545	0.0509554	4.443	4.68975	0.000421689	0.0465966	PPARG PTGS2 SLC16A1 LRP1 MERTK PTPN6 ELMO1 CD24
