## Supplementary Data 7 for "A Single-Cell Transcriptomic Atlas of Symmetry Breaking Across Eutherian Mammals"

### Sheet: DEGs
Cell type	Gene	avg_log2FC	pct.1	pct.2	p_val	p_val_adj
PVH	BMP6	3.40843	0.974	0.338	2.92175e-14	6.39571e-10
PVH	RSPO3	2.73105	0.947	0.385	1.50408e-13	3.29244e-09
PVH	SLC13A5	2.98727	0.947	0.431	2.48389e-13	5.43724e-09
PVH	CALD1	1.52386	1	0.954	5.99766e-13	1.31289e-08
PVH	FETUB	2.3171	1	0.708	6.87176e-13	1.50423e-08
PVH	SLC1A1	2.39207	0.947	0.662	4.41929e-12	9.67383e-08
PVH	CPA6	3.16597	0.895	0.231	1.41862e-11	3.10537e-07
PVH	ATP1B1	1.69899	1	0.815	2.39883e-11	5.25103e-07
PVH	SPRY4	2.40076	0.921	0.446	3.49628e-11	7.65335e-07
PVH	SDC2	1.67149	1	0.646	1.75166e-10	3.83439e-06
PVH	KLB	2.54547	0.868	0.308	1.99015e-10	4.35644e-06
PVH	NOS3	1.98268	0.947	0.477	4.33404e-10	9.48722e-06
PVH	SERPINA5	1.86502	0.921	0.508	7.57685e-10	1.65857e-05
PVH	SPRY1	2.62962	0.763	0.185	1.23802e-09	2.71003e-05
PVH	S100A16	1.73701	0.895	0.508	1.55151e-09	3.39625e-05
PVH	DNMT3B	1.85635	0.947	0.6	1.9324e-09	4.23003e-05
PVH	SYNPO2	1.53092	1	0.785	3.73446e-09	8.17472e-05
PVH	TMEM106C	2.16281	0.789	0.231	6.82283e-09	0.000149352
PVH	AQP3	1.85705	0.895	0.477	7.68455e-09	0.000168215
PVH	FGA	2.14003	0.868	0.431	8.65812e-09	0.000189526
PVH	TRPC5	3.74734	0.526	0.046	1.70822e-08	0.000373929
PVH	ENSOARG00020004163	1.71146	1	0.862	6.24908e-08	0.00136792
PVH	TPST2	2.12769	0.816	0.415	9.86888e-08	0.0021603
PVH	TEAD4	1.56764	0.921	0.4	1.10138e-07	0.00241092
PVH	PPP1R14A	2.92721	0.553	0.092	1.3262e-07	0.00290305
PVH	ATP5F1D	1.78018	0.789	0.277	1.56787e-07	0.00343207
PVH	PLK1	1.89234	0.842	0.477	1.69302e-07	0.00370602
PVH	PECAM1	1.91054	0.816	0.354	2.00878e-07	0.00439723
PVH	TNXB	1.85052	0.789	0.369	2.73803e-07	0.00599354
PVH	ANKRD1	2.43993	0.789	0.369	2.84546e-07	0.0062287
PVH	HAPLN1	1.60322	0.895	0.523	4.88138e-07	0.0106853
PVH	ANXA8L1	1.60324	0.895	0.538	7.58265e-07	0.0165984
PVH	CDC42EP4	1.62123	0.816	0.4	9.67407e-07	0.0211765
PVH	F2RL1	1.70135	0.816	0.323	1.01358e-06	0.0221873
PVH	CA4	1.60722	0.895	0.631	1.07183e-06	0.0234624
PVH	MSX1	3.91079	0.421	0.046	1.33447e-06	0.0292116
PVH	REEP4	2.62575	0.474	0.062	1.3646e-06	0.0298711
PVH	BAMBI	2.30085	0.658	0.246	1.99898e-06	0.0437576
PVH	GCNT4	1.71163	0.895	0.523	2.01411e-06	0.0440889
PVH	SLC25A1	2.93577	0.421	0.046	2.20665e-06	0.0483036
AVH 1	ABHD12B	4.35615	0.682	0.012	5.28332e-14	1.15652e-09
AVH 1	A2M	3.43438	1	0.259	3.78696e-13	8.28965e-09
AVH 1	ZNF608	3.09253	1	0.272	6.35776e-13	1.39171e-08
AVH 1	EFNA5	4.24336	1	0.481	1.13425e-12	2.48288e-08
AVH 1	JAZF1	4.55314	0.773	0.099	1.0958e-11	2.3987e-07
AVH 1	SLIT3	4.17013	1	0.346	3.61615e-11	7.91575e-07
AVH 1	EYA1	2.80497	0.955	0.284	7.76817e-11	1.70045e-06
AVH 1	ENSOARG00020037033	2.69178	0.955	0.272	1.05423e-10	2.3077e-06
AVH 1	PLCB1	4.37632	0.682	0.086	1.20417e-10	2.63594e-06
AVH 1	KCNJ3	4.4	0.5	0.012	3.82205e-10	8.36648e-06
AVH 1	NRXN3	3.83766	0.727	0.136	8.09943e-10	1.77296e-05
AVH 1	TTLL7	2.84649	0.682	0.086	1.20532e-09	2.63844e-05
AVH 1	NFASC	2.73693	0.864	0.21	2.00822e-09	4.39599e-05
AVH 1	PLPP3	2.83578	0.955	0.37	2.31711e-09	5.07215e-05
AVH 1	KITLG	3.07729	1	0.765	2.50381e-09	5.48083e-05
AVH 1	ZNF385D	3.38947	0.864	0.272	2.81188e-09	6.15521e-05
AVH 1	CA5B	4.64474	0.455	0.012	3.49862e-09	7.65847e-05
AVH 1	PDZRN4	1.98136	1	0.827	4.37404e-09	9.57477e-05
AVH 1	KIT	2.12879	1	0.654	4.72056e-09	0.000103333
AVH 1	APBB2	1.84736	0.955	0.815	6.15232e-09	0.000134674
AVH 1	MECOM	1.9341	1	0.642	6.38141e-09	0.000139689
AVH 1	SUGCT	2.83052	0.864	0.272	6.76641e-09	0.000148117
AVH 1	PCSK5	2.0307	0.955	0.593	9.65074e-09	0.000211255
AVH 1	PLEKHH2	4.13106	0.5	0.037	2.722e-08	0.000595845
AVH 1	SORCS2	4.87515	0.5	0.049	3.89197e-08	0.000851952
AVH 1	TRABD2B	2.07447	0.955	0.506	4.82859e-08	0.00105698
AVH 1	PIP5K1B	2.98528	0.636	0.123	6.14247e-08	0.00134459
AVH 1	FZD5	1.85618	1	0.568	7.74463e-08	0.0016953
AVH 1	OSBPL3	1.71938	1	0.741	1.07689e-07	0.00235731
AVH 1	LARGE1	2.73419	0.909	0.444	1.21809e-07	0.00266641
AVH 1	PREX2	3.45263	0.455	0.037	1.40244e-07	0.00306995
AVH 1	SLC25A21	3.20502	0.727	0.173	1.44744e-07	0.00316844
AVH 1	TENM3	3.25985	0.591	0.099	1.64233e-07	0.00359505
AVH 1	GPC3	1.91394	1	0.605	1.66847e-07	0.00365229
AVH 1	CYP7B1	3.71986	0.545	0.074	1.7697e-07	0.00387388
AVH 1	ADAMTS18	4.73763	0.318	0	1.7943e-07	0.00392771
AVH 1	ENSOARG00020028380	2.77015	0.818	0.272	1.80583e-07	0.00395296
AVH 1	ASB11	3.16381	0.5	0.062	2.26648e-07	0.00496132
AVH 1	LBH	2.24983	0.773	0.198	2.62435e-07	0.0057447
AVH 1	FGF12	1.53398	1	0.815	2.78115e-07	0.00608795
AVH 1	NPAS3	2.67297	0.636	0.123	3.21353e-07	0.00703442
AVH 1	ENSOARG00020031739	3.56589	0.364	0.012	3.68455e-07	0.00806548
AVH 1	HDAC9	2.23388	0.818	0.284	3.72928e-07	0.0081634
AVH 1	SDK1	2.14426	0.909	0.444	3.78832e-07	0.00829262
AVH 1	MPPED2	1.953	0.909	0.37	4.17991e-07	0.00914981
AVH 1	ENSOARG00020035689	3.52505	0.636	0.16	4.40303e-07	0.00963824
AVH 1	WIPF1	2.26674	0.727	0.198	5.19284e-07	0.0113671
AVH 1	MXI1	3.00961	0.682	0.198	5.79624e-07	0.012688
AVH 1	TF	2.60711	0.909	0.457	6.69589e-07	0.0146573
AVH 1	C12H1orf21	3.7622	0.455	0.049	6.90214e-07	0.0151088
AVH 1	REPS2	3.53069	0.545	0.111	8.58989e-07	0.0188033
AVH 1	GRIK4	2.45496	0.682	0.16	8.92472e-07	0.0195362
AVH 1	CDYL2	3.12446	0.591	0.123	9.02576e-07	0.0197574
AVH 1	RUNX1T1	3.29292	0.5	0.074	9.99998e-07	0.02189
AVH 1	FBXL7	4.29006	0.409	0.037	1.0904e-06	0.0238689
AVH 1	GATM	4.3105	0.273	0	1.53221e-06	0.0335401
AVH 1	ENSOARG00020029973	4.48504	0.273	0	1.53221e-06	0.0335401
AVH 1	DACH2	2.00483	0.682	0.173	1.68311e-06	0.0368433
AVH 1	ENSOARG00020027219	4.35911	0.318	0.012	1.78219e-06	0.0390122
AVH 1	ABLIM1	1.56085	0.955	0.654	1.89058e-06	0.0413847
AVH 1	GFRA1	4.68151	0.318	0.012	2.11622e-06	0.0463241
AVH 1	ENSOARG00020007984	3.3004	0.455	0.062	2.2631e-06	0.0495392
AVH 1	ZNF804B	1.95738	0.909	0.469	2.27162e-06	0.0497257
AVH 2	YPEL2	1.57072	1	0.9	1.5303e-11	3.34984e-07
AVH 2	AQP8	1.5834	0.977	0.817	1.43938e-10	3.15079e-06
AVH 2	ENSOARG00020035303	1.53851	1	0.85	5.76651e-09	0.000126229
AVH 2	MPDZ	1.58932	0.907	0.517	1.76141e-08	0.000385573
AVH 2	BLVRA	1.91628	0.953	0.733	2.11483e-08	0.000462936
AVH 2	SEMA6A	1.6868	0.93	0.483	5.47363e-08	0.00119818
AVH 2	ADCY1	2.58081	0.674	0.217	2.40177e-07	0.00525748
AVH 2	SMARCA1	1.80084	0.907	0.55	3.35527e-07	0.00734468
AVH 2	RASGRP1	2.49784	0.814	0.45	3.88461e-07	0.0085034
AVH 2	NRG1	1.74074	0.907	0.683	4.81231e-07	0.0105341
AVH 2	CLIC6	1.52637	0.884	0.5	1.58908e-06	0.0347849
AVH 2	WDR86	2.19613	0.605	0.183	2.09292e-06	0.0458141

### Sheet: GO
Cluster	ID	Description	GeneRatio	BgRatio	RichFactor	FoldEnrichment	zScore	pvalue	p.adjust	Gene
AVH 2	GO:0045499	chemorepellent activity	2/10	28/18737	0.0714286	133.836	16.2545	9.61927e-05	0.00471344	SEMA6A NRG1

### Sheet: KEGG pathways
Cluster	category	subcategory	ID	Description	GeneRatio	BgRatio	RichFactor	FoldEnrichment	zScore	pvalue	p.adjust	Gene
AVH 1	Environmental Information Processing	Signal transduction	hsa04072	Phospholipase D signaling pathway	5/25	149/8546	0.033557	11.4711	6.98403	6.03934e-05	0.00658288	PLCB1 PLPP3 KITLG KIT PIP5K1B
AVH 1	Organismal Systems	Endocrine system	hsa04916	Melanogenesis	4/25	101/8546	0.039604	13.5382	6.86558	0.000192105	0.0104697	PLCB1 KITLG KIT FZD5
