## Supplementary Data 1 for "A Single-Cell Transcriptomic Atlas of Symmetry Breaking Across Eutherian Mammals"

### Sheet: Hoja1
	whole embryos		isolated EDs + surrounding EEMs
Embryonic stage	E11	E11.5	E12.5_early			E12.5_late	E13.5_early		E13.5_late
Sample	E11_1	E11_5	E12.5_3_4		E12.5_5	E12.5_1	E13.5_P	E13.5_M	E13.5_G	TOTAL
Sheep ID	A	B	C	D	D	E	F	F	F	6
Number of embryos	15	25	3	5	5	12	6	5	4	80
Conceptus elongation stage	Spherical	Spherical & Ovoid	Tubular	Tubular	Tubular & Filamentous	Tubular & Filamentous	Tubular & Filamentous	Filamentous	Filamentous
Conceptus length (mm; mean ± s.e.m.)	1.4 ± 0.07	1.24 ± 0.05	4 ± 0.3	7.8 ± 1.56	27.1 ± 4.3	22.7 ± 5.6	17.8 ± 3.7	36.6 ± 2.7	62 ± 8.5
ED length (µm; mean ± s.e.m.)	N/A	N/A	367 ± 14		515 ± 23	829 ± 88	533 ± 64	765 ± 67	1080 ± 46
Number of sequenced cells	1641	7068	980		659	1216	1254	1500	1449	15767
Number of Reads	48387765	463011462	59854456		52655313	81659789	47634306	174463711	171231940
Mean Reads/Cell	29487	65428	61076		79902	67154	37986	116309	118172
Median Transcripts/cell	6170	14937	12596		15974	11905	7490	20188	22831
Median Genes/Cell	3054	4928	4376		5154	4454	3498	5936	6233
Sequencing Saturation	0.126	0.127	0.125		0.126	0.131	0.124	0.126	0.122
Post-filtering cell number	1361	6573	782		457	1015	1098	1261	1300	13847
Post-filtering cell number	1361	6573	1239			1015	2359		1300
