## Supplementary Data 2 for "A Single-Cell Transcriptomic Atlas of Symmetry Breaking Across Eutherian Mammals"

### Sheet: Markers for cell populations
Gene	Cell type	Sources	Links
GABRP	Amnion	Tyser et al., 2021	https://www.nature.com/articles/s41586-021-04158-y
GRHL2	Amnion	Pijuan-Sala et al., 2019; Simpson et al., 2023	https://www.nature.com/articles/s41586-019-0933-9	https://www.nature.com/articles/s41467-021-25186-2
TFAP2A	Amnion; Surface Ectoderm; Trophectoderm	Simpson et al., 2023; Tyser et al. 2021	https://www.nature.com/articles/s41467-024-49407-6	https://www.nature.com/articles/s41586-021-04158-y	https://www.cell.com/iscience/fulltext/S2589-0042(24)00827-7
TFAP2C	Amnion; Surface Ectoderm; Trophectoderm; Primordial Germ Cells	Yang et al., 2021; Pijuan-Sala et al., 2019; Scatolin et al., 2023	https://www.nature.com/articles/s41467-021-25186-2	https://www.nature.com/articles/s41586-019-0933-9	https://www.sciencedirect.com/science/article/pii/S2211124721000486?via%3Dihub
GATA3	Amnion; Surface Ectoderm; Trophectoderm	Simpson et al., 2023; Ramos-Ibeas et al., 2019	https://www.nature.com/articles/s41467-024-49407-6	https://www.nature.com/articles/s41467-019-08387-8
GRLH3	Surface Ectoderm	Pijuan-Sala et al., 2019; Simpson et al., 2023	https://www.nature.com/articles/s41586-019-0933-9	https://www.nature.com/articles/s41467-021-25186-2
IRX3	Surface Ectoderm	Pijuan-Sala et al., 2019; Simpson et al., 2023	https://www.nature.com/articles/s41586-019-0933-9	https://www.nature.com/articles/s41467-021-25186-2
PAX7	Surface Ectoderm	Simpson et al., 2023	https://www.nature.com/articles/s41467-024-49407-6
FOXA2	Definitive endoderm; Primitive Streak; Visceral Hypoblast	Simpson et al., 2023; Pijuan-Sala et al., 2019; Yoshida et al., 2015	https://www.nature.com/articles/s41467-024-49407-6	https://www.nature.com/articles/s41586-019-0933-9	https://anatomypubs.onlinelibrary.wiley.com/doi/10.1002/dvdy.24352
PRDM1	Definitive endoderm; Primordial Germ Cells	Simpson et al., 2023; Zhu et al., 2021	https://www.nature.com/articles/s41467-024-49407-6	https://www.sciencedirect.com/science/article/pii/S2211124721000486?via%3Dihub
SOX17	Definitive endoderm; Primordial Germ Cells; Hypoblast	Simpson et al., 2023; Pijuan-Sala et al., 201; Tyser et al., 2021; Zhu et al., 2021	https://www.nature.com/articles/s41467-024-49407-6	https://www.nature.com/articles/s41586-019-0933-9	https://www.nature.com/articles/s41586-021-04158-y	https://www.sciencedirect.com/science/article/pii/S2211124721000486?via%3Dihub
TNNC1	Definitive endoderm; Visceral Hypoblast	Simpson et al., 2023	https://www.nature.com/articles/s41467-024-49407-6
POU5F1	Definitive endoderm; Epiblast; Primordial Germ Cells	Pijuan-Sala et al., 2019; Zhu et al., 2021; Bernado et al., 2018; Kobyashi et al., 2017; Ramos-Ibeas et al., 2019	https://www.nature.com/articles/s41586-019-0933-9	https://www.sciencedirect.com/science/article/pii/S2211124721000486?via%3Dihub	https://doi.org/10.1242/bio.033282	https://www.nature.com/articles/s41467-019-08387-8	https://www.nature.com/articles/nature22812
OTX2	Definitive endoderm; Visceral Hypoblast	Simpson et al., 2023; Yoshida et al., 2015	https://www.nature.com/articles/s41467-024-49407-6	https://anatomypubs.onlinelibrary.wiley.com/doi/10.1002/dvdy.24352
BMP7	Definitive endoderm	Simpson et al., 2023	https://www.nature.com/articles/s41467-024-49407-6
EOMES	Definitive endoderm; Nascent mesoderm; Primitive streak; Visceral Hypoblast	Guillomot et al., 2004; Simpson et al., 2023; Pijuan-Sala et al., 2019; Van Leeuwen et al., 2015	https://rep.bioscientifica.com/view/journals/rep/127/4/1270491.xml	https://www.nature.com/articles/s41467-024-49407-6	https://www.nature.com/articles/s41586-019-0933-9	https://journals.plos.org/plosone/article?id=10.1371/journal.pone.0129787
ISL1	Definitive endoderm	Simpson et al., 2023	https://www.nature.com/articles/s41467-024-49407-6
DNMT3B	Epiblast	Pijuan-Sala et al., 2019	https://www.nature.com/articles/s41586-019-0933-9
PHC1	Epiblast	Simpson et al., 2023	https://www.nature.com/articles/s41467-024-49407-6
SALL2	Epiblast	Simpson et al., 2023	https://www.nature.com/articles/s41467-024-49407-6
SFRP1	Epiblast	Simpson et al., 2023	https://www.nature.com/articles/s41467-024-49407-6
NANOG	Epiblast; Primordial Germ Cells	Kobyashi et al., 2017; Ramos-Ibeas et al., 2019; Zhu et al., 2021	https://www.nature.com/articles/s41467-019-08387-8	https://www.nature.com/articles/nature22812	https://www.sciencedirect.com/science/article/pii/S2211124721000486?via%3Dihub
SOX2	Epiblast	Pijuan-Sala et al., 2019	https://www.nature.com/articles/s41586-019-0933-9
BMP4	Extraembryonic mesoderm	Pijuan-Sala et al., 2019; Tyser et al., 2021	https://www.nature.com/articles/s41586-019-0933-9	https://www.nature.com/articles/s41586-021-04158-y
HAND1	Extraembryonic mesoderm	Simpson et al., 2023; Pijuan-Sala et al., 2019; Tyser et al., 2021	https://www.nature.com/articles/s41467-024-49407-6	https://www.nature.com/articles/s41586-019-0933-9	https://www.nature.com/articles/s41586-021-04158-y
COL3A1	Extraembryonic mesoderm	Tyser et al., 2021	https://www.nature.com/articles/s41586-021-04158-y
SNAI2	Extraembryonic mesoderm	Tyser et al., 2021	https://www.nature.com/articles/s41586-021-04158-y
VIM	Extraembryonic mesoderm; Haematoendothelial progenitors	Scatolin et al., 2023	https://www.cell.com/iscience/fulltext/S2589-0042(24)00827-7
FOXF1	Extraembryonic mesoderm	Scatolin 2023; Tyser et al., 2021	https://www.cell.com/iscience/fulltext/S2589-0042(24)00827-7	https://www.nature.com/articles/s41586-021-04158-y
GATA6	Extraembryonic mesoderm; Hypoblast	Ramos-Ibeas et al., 2019; Tyser et al., 2021	https://www.nature.com/articles/s41467-019-08387-8	https://www.nature.com/articles/s41586-021-04158-y
PDGFRA	Extraembryonic mesoderm; Nascent mesoderm; Hypoblast	Scatolin et al., 2023; Tyser et al., 2021	https://www.cell.com/iscience/fulltext/S2589-0042(24)00827-7	https://www.nature.com/articles/s41586-021-04158-y
ETV2	Haematoendothelial progenitors	Sinha et al., 2022	https://www.sciencedirect.com/science/article/pii/S2211124722006568?via%3Dihub
KDR	Haematoendothelial progenitors	Simpson et al., 2023	https://www.nature.com/articles/s41467-024-49407-6
CDH5	Haematoendothelial progenitors	Simpson et al., 2023	https://www.nature.com/articles/s41467-024-49407-6
RUNX1	Haematoendothelial progenitors	Simpson et al., 2023	https://www.nature.com/articles/s41467-024-49407-6
CD34	Haematoendothelial progenitors	Krause et al., 1994	https://www.sciencedirect.com/science/article/pii/S0006497120797909?via%3Dihub
PTGS2	Mature trophectoderm	Scatolin et al., 2023	https://www.cell.com/iscience/fulltext/S2589-0042(24)00827-7
TP-1P8	Mature trophectoderm	Scatolin et al., 2023	https://www.cell.com/iscience/fulltext/S2589-0042(24)00827-7
FURIN	Mature trophectoderm	Scatolin et al., 2023	https://www.cell.com/iscience/fulltext/S2589-0042(24)00827-7
IFNT5	Mature trophectoderm	Scatolin et al., 2023	https://www.cell.com/iscience/fulltext/S2589-0042(24)00827-7
IFNT6	Mature trophectoderm	Scatolin et al., 2023	https://www.cell.com/iscience/fulltext/S2589-0042(24)00827-7
IFNT11	Mature trophectoderm	Scatolin et al., 2023	https://www.cell.com/iscience/fulltext/S2589-0042(24)00827-7
TBXT	Nascent mesoderm; Primitive streak	Bernado et al., 2018; Kobyashi et al., 2017; Pijuan-Sala et al., 2019	https://journals.biologists.com/bio/article/7/8/bio033282/2152/Mammalian-embryo-comparison-identifies-novel?searchresult=1;https://www.nature.com/articles/s41467-019-08387-8 ; https://www.nature.com/articles/nature22812 ; https://www.nature.com/articles/s41586-019-0933-9	https://www.nature.com/articles/nature22812	https://www.nature.com/articles/s41586-019-0933-9
TBX6	Nascent mesoderm	Pijuan-Sala et al., 2019; Tyser et al., 2021	https://www.nature.com/articles/s41586-019-0933-9	https://www.nature.com/articles/s41586-021-04158-y
SNAI1	Nascent mesoderm	Simpson et al., 2023	https://www.nature.com/articles/s41467-024-49407-6
LHX1	Nascent mesoderm; Primitive streak	Pijuan-Sala et al., 2019; Tyser et al., 2021; Van Leeuwen et al., 2015	https://www.nature.com/articles/s41586-019-0933-9	https://www.nature.com/articles/s41586-021-04158-y
MIXL1	Nascent mesoderm; Primitive streak	Pijuan-Sala et al., 2019	https://www.nature.com/articles/s41586-019-0933-9
MESP1	Nascent mesoderm; Primitive streak	Simpson et al., 2023	https://www.nature.com/articles/s41467-024-49407-6
WNT3	Primitive streak	Yoshida et al., 2015	https://anatomypubs.onlinelibrary.wiley.com/doi/10.1002/dvdy.24352
CDX1	Primitive streak	Simpson et al., 2023	https://www.nature.com/articles/s41467-024-49407-6
CHRD	Primitive Streak	Simpson et al., 2023; Pijuan-Sala et al., 2019; Tyser et al., 2021	https://www.nature.com/articles/s41467-024-49407-6	https://www.nature.com/articles/s41586-019-0933-9	https://www.nature.com/articles/s41586-021-04158-y
GSC	Primitive Streak	Simpson et al., 2023; Van de Pavert et al., 2001; Pijuan-Sala et al., 2019	https://www.nature.com/articles/s41467-024-49407-6	https://www.publish.csiro.au/RD/RD00110	https://www.nature.com/articles/s41586-019-0933-9
CER1	Primitive Streak; Visceral Hypoblast	Simpson et al., 2023; Pijuan-Sala et al., 2019; Yoshida et al., 2015; Van Leeuwen et al., 2015	https://www.nature.com/articles/s41467-024-49407-6	https://www.nature.com/articles/s41586-019-0933-9	https://anatomypubs.onlinelibrary.wiley.com/doi/10.1002/dvdy.24352	https://journals.plos.org/plosone/article?id=10.1371/journal.pone.0129787
NODAL	Primitive Streak; Visceral Hypoblast	Simpson et al., 2023; Yoshida et al., 2015; Van Leeuwen et al., 2015	https://www.nature.com/articles/s41467-024-49407-6	https://anatomypubs.onlinelibrary.wiley.com/doi/10.1002/dvdy.24352	https://journals.plos.org/plosone/article?id=10.1371/journal.pone.0129787
KIT	Primordial Germ Cells	Zhu et al., 2021	https://www.sciencedirect.com/science/article/pii/S2211124721000486?via%3Dihub
NANOS3	Primordial Germ Cells	Zhu et al., 2021; Simpson et al., 2023	https://www.sciencedirect.com/science/article/pii/S2211124721000486?via%3Dihub	https://www.nature.com/articles/s41467-024-49407-6
DND1	Primordial Germ Cells	Zhu et al., 2021; Simpson et al., 2023	https://www.sciencedirect.com/science/article/pii/S2211124721000486?via%3Dihub	https://www.nature.com/articles/s41467-024-49407-6
RSPO3	Parietal Hypoblast	Ramos-Ibeas et al., 2019	https://www.nature.com/articles/s41467-019-08387-8
GATA4	Hypoblast	Ramos-Ibeas et al., 2019	https://www.nature.com/articles/nature2281
FN1	Hypoblast	Scatolin et al., 2023	https://www.cell.com/iscience/fulltext/S2589-0042(24)00827-7
CDH2	Hypoblast	Scatolin et al., 2023	https://www.cell.com/iscience/fulltext/S2589-0042(24)00827-7
LAMA1	Hypoblast	Scatolin et al., 2023	https://www.cell.com/iscience/fulltext/S2589-0042(24)00827-7
COL4A1	Hypoblast	Jia et al., 2023	https://www.sciencedirect.com/science/article/pii/S2211124723008719
COL4A2	Hypoblast	Jia et al., 2023	https://www.sciencedirect.com/science/article/pii/S2211124723008719
LAMB1	Hypoblast	Jia et al., 2023; Pijuan-Sala et al., 2019	https://www.sciencedirect.com/science/article/pii/S2211124723008719	https://www.nature.com/articles/s41586-019-0933-9
NID2	Hypoblast	Ramos-Ibeas et al., 2019	https://www.nature.com/articles/s41467-019-08387-8
HNF1B	Hypoblast	Ramos-Ibeas et al., 2019	https://www.nature.com/articles/s41467-019-08387-8
APOE	Hypoblast	Simpson et al., 2023	https://www.nature.com/articles/s41467-024-49407-6
APOA1	Hypoblast	Pijuan-Sala et al., 2019	https://www.nature.com/articles/s41586-019-0933-9
HHEX	Visceral Hypoblast	Yoshida et al., 2015	https://anatomypubs.onlinelibrary.wiley.com/doi/10.1002/dvdy.24352
DAB2	Trophectoderm	Ramos-Ibeas et al., 2019	https://www.nature.com/articles/s41467-019-08387-8
CDX2	Trophectoderm	Simpson et al., 2023	https://www.nature.com/articles/s41467-024-49407-6
GATA2	Trophectoderm	Ramos-Ibeas et al., 2019	https://www.nature.com/articles/s41467-019-08387-8
PTGES	Trophectoderm	González-Brusi et al., 2023	https://www.publish.csiro.au/rd/Fulltext/RD23053
